# Enhancing gRNA Transcript levels by Reducing the Scaffold Poly-T Tract for Optimal SpCas9- and SaCas9-mediated Gene Editing

**DOI:** 10.1101/2024.07.19.604224

**Authors:** Yu C. J. Chey, Luke Gierus, Caleb Lushington, Jayshen C. Arudkumar, Ashleigh Geiger, Lachlan G. Staker, Louise J. Robertson, Chandran Pfitzner, Jesse G. Kennedy, Ryan H. B. Lee, Gelshan I. Godahewa, Paul Q. Thomas, Fatwa Adikusuma

## Abstract

Ensuring sufficient gRNA transcript levels is critical for obtaining optimal CRISPR-Cas9 gene editing efficiency. The standard gRNA scaffold contains a sequence of four thymine nucleotides (4T), which is known to inhibit transcription from Pol III promoters such as the U6 promoter. Our study showed that using standard plasmid transfection protocols, the presence of these 4Ts did not significantly affect editing efficiency, as most of the gRNAs tested (55 gRNAs) achieved near-perfect editing outcomes. We observed that gRNAs with lower activity were T-rich and had reduced gRNA transcript levels. However, this issue can be effectively resolved by increasing transcript levels, which can be readily achieved by shortening the 4T sequences. In this study, we demonstrated this by modifying the sequences to 3TC. Although the 3TC scaffold modification did not improve editing efficiency for already efficient gRNAs when high vector quantities were available, it proved highly beneficial under conditions of limited vector availability, where the 3TC scaffold yielded higher editing efficiency. Additionally, we demonstrated that the 3TC scaffold is compatible with SpCas9 high-fidelity variants and ABEmax base editing, enhancing their editing efficiency. Another commonly used natural Cas9 variant, SaCas9, also benefited from the 3TC scaffold sequence modification, which increased gRNA transcription and subsequently improved editing activity. This modification was applied to the EDIT-101 therapeutic strategy, where it demonstrated marked improvements in performance. This study highlights the importance of shortening the 4T sequences in the gRNA scaffold to optimize gRNA transcript expression for enhanced CRISPR-Cas9 gene editing efficiency. This optimization is particularly important for therapeutic applications, where the quantity of vector is often limited, ensuring more effective and optimal outcomes.
