## Supplementary Information for "Enhancing gRNA Transcript levels by Reducing the Scaffold Poly-T Tract for Optimal SpCas9- and SaCas9-mediated Gene Editing"

### Sheet: gRNA oligos
SpCas9
Sp gRNA name			Guide sequence	PAM	Oligo F	Oligo R	Oligo DG F	Oligo DG R
hEMX1-A	hEMX1	GAGTCCGAGCAGAAGAAGAA	GAGTCCGAGCAGAAGAAGAA	GGG	caccGAGTCCGAGCAGAAGAAGAA	aaacTTCTTCTTCTGCTCGGACTC
hEMX1-B	hEMX1B	GGAGCCCTTCTTCTTCTGCT	GGAGCCCTTCTTCTTCTGCT	CGG	caccGGAGCCCTTCTTCTTCTGCT	aaacAGCAGAAGAAGAAGGGCTCC
hRUNX1-A	hRUNX1	GCATTTTCAGGAGGAAGCGA	GCATTTTCAGGAGGAAGCGA	TGG	caccGCATTTTCAGGAGGAAGCGA	aaacTCGCTTCCTCCTGAAAATGC
hRUNX1-B	hRUNX1B	GAAGAGGGTGCATTTTCAGG	GAAGAGGGTGCATTTTCAGG	AGG	caccGAAGAGGGTGCATTTTCAGG	aaacCCTGAAAATGCACCCTCTTC
hRUNX1-C	hRUNX1C	gATGAAGCACTGTGGGTACGA	ATGAAGCACTGTGGGTACGA	AGG	caccGATGAAGCACTGTGGGTACGA	aaacTCGTACCCACAGTGCTTCATC
hVEGFA-A	hVEGFA3	GGTGAGTGAGTGTGTGCGTG	GGTGAGTGAGTGTGTGCGTG	TGG	caccGGTGAGTGAGTGTGTGCGTG	aaacCACGCACACACTCACTCACC
hVEGFA-B	hVEGFA3B	GAGCAGCGTCTTCGAGAGTG	GAGCAGCGTCTTCGAGAGTG	AGG	caccGAGCAGCGTCTTCGAGAGTG	aaacCACTCTCGAAGACGCTGCTC
hDMD-A
hDMD-B
hDMD-C	hDMD 53B	gTTGAAAGAATTCAGAATCAG	TTGAAAGAATTCAGAATCAG	TGG	caccGTTGAAAGAATTCAGAATCAG	aaacCTGATTCTGAATTCTTTCAAC
hDMD-D	hDMD 53C	GAAAGAATTCAGAATCAGT	GAAAGAATTCAGAATCAGT	GGG	caccGAAAGAATTCAGAATCAGT	aaacACTGATTCTGAATTCTTTC
mDmd-A	mDMD_50A_pX	GCCCCTGGACTGAGCACTAC	GCCCCTGGACTGAGCACTAC	TGG	caccGCCCCTGGACTGAGCACTAC	aaacGTAGTGCTCAGTCCAGGGGC
mDmd-B	mDMD_50B_pX	gCTGGGACAAAATGTACTTAC	CTGGGACAAAATGTACTTAC	AGG	caccGCTGGGACAAAATGTACTTAC	aaacGTAAGTACATTTTGTCCCAGC
mDmd-C	51A	GAAATGATCATCAAACAGA	GAAATGATCATCAAACAGA	AGG	caccGAAATGATCATCAAACAGA	aaacTCTGTTTGATGATCATTTC
mDmd-D	51B	GATCATCAAACAGAAGGTA	GATCATCAAACAGAAGGTA	TGG	caccGATCATCAAACAGAAGGTA	aaacTACCTTCTGTTTGATGATC
mDmd-E	mDMD_52A_pX	gTCAGGCAACACTGCAAGATT	TCAGGCAACACTGCAAGATT	TGG	caccGTCAGGCAACACTGCAAGATT	aaacAATCTTGCAGTGTTGCCTGAC	accgTCAGGCAACACTGCAAGATTGT	taaaACAATCTTGCAGTGTTGCCTGAC
mDmd-F	mDMD_52B_pX	gTAATGAGTTCTTCCAATTGG	TAATGAGTTCTTCCAATTGG	GGG	caccGTAATGAGTTCTTCCAATTGG	aaacCCAATTGGAAGAACTCATTAC
mDmd-G	mDMD_52C_pX	GTAATGAGTTCTTCCAATTG	GTAATGAGTTCTTCCAATTG	GGG	caccGTAATGAGTTCTTCCAATTGG	aaacCAATTGGAAGAACTCATTAC
mDmd-H	mDMD_52D_pX	GTAATGAGTTCTTCCAATT	GTAATGAGTTCTTCCAATT	GGG	caccGTAATGAGTTCTTCCAATT	aaacAATTGGAAGAACTCATTAC	accgTAATGAGTTCTTCCAATTGT	taaaACAATTGGAAGAACTCATTA
mDmd-I	mDMD_52E_pX	gCAGTAATGAGTTCTTCCAAT	CAGTAATGAGTTCTTCCAAT	TGG	caccGCAGTAATGAGTTCTTCCAAT	aaacATTGGAAGAACTCATTACTGC	accgCAGTAATGAGTTCTTCCAATGT	taaaACATTGGAAGAACTCATTACTG
mDmd-J	mDMD_52F_pX	GGAACAGAGACGCCCCCAAT	GGAACAGAGACGCCCCCAAT	TGG	caccGGAACAGAGACGCCCCCAAT	aaacATTGGGGGCGTCTCTGTTCC
mDmd-K	mDmd 53A	GAATCTGAATTCTTTCAAC	GAATCTGAATTCTTTCAAC	TGG	caccGAATCTGAATTCTTTCAAC	aaacGTTGAAAGAATTCAGATTC
mDmd-L	mDmd 53B	gTTGAAAGAATTCAGATTCAG	TTGAAAGAATTCAGATTCAG	TGG	caccGTTGAAAGAATTCAGATTCAG	aaacCTGAATCTGAATTCTTTCAAC
mDmd-M	mDmd 53C	GAAAGAATTCAGATTCAGT	GAAAGAATTCAGATTCAGT	GGG	caccGAAAGAATTCAGATTCAGT	aaacACTGAATCTGAATTCTTTC
mDmd-N	mDmd 53D	gAATTCAGATTCAGTGGGATG	AATTCAGATTCAGTGGGATG	AGG	caccGAATTCAGATTCAGTGGGATG	aaacCATCCCACTGAATCTGAATTC
mDmd-O	mDmd 53E	gTTCAAGAACAGCTGCAGAAC	TTCAAGAACAGCTGCAGAAC	AGG	caccGTTCAAGAACAGCTGCAGAAC	aaacGTTCTGCAGCTGTTCTTGAAC
mDmd-P	mDmd 53F	GATATGCTTGACACTAACCT	GATATGCTTGACACTAACCT	TGG	caccGATATGCTTGACACTAACCT	aaacAGGTTAGTGTCAAGCATATC
mPolQ-A	mPolQ1	GCCCTCAGCTCCGGTGTGGAC	CCCTCAGCTCCGGTGTGGAC	CGG	caccGCCCTCAGCTCCGGTGTGGAC	aaacGTCCACACCGGAGCTGAGGGC
mPolQ-B	mPolQ2	CCGGTCCACACCGGAGCTGA	CCGGTCCACACCGGAGCTGA	GGG	caccGCCGGTCCACACCGGAGCTGA	aaacTCAGCTCCGGTGTGGACCGGC
mPolQ-C	mPolQ3	GGACTCAGCACCGGTCCACAC	GACTCAGCACCGGTCCACAC	CGG	caccGGACTCAGCACCGGTCCACAC	aaacGTGTGGACCGGTGCTGAGTCC
mPolQ-D	mPolQ4	GGGGCTGGGACGCGGCCGG	GGGGCTGGGACGCGGCCGG	AGG	caccGGGGCTGGGACGCGGCCGG	aaacCCGGCCGCGTCCCAGCCCC
m53bp1-A	m53bp1 1	GGGGAGCAGATGGACCCTAC	GGGGAGCAGATGGACCCTAC	TGG	caccGGGGAGCAGATGGACCCTAC	aaacGTAGGGTCCATCTGCTCCCC
m53bp1-B	m53bp1 2	gAATCCAATTGACTTCCAGTA	AATCCAATTGACTTCCAGTA	GGG	caccGAATCCAATTGACTTCCAGTA	aaacTACTGGAAGTCAATTGGATTC
m53bp1-C	m53bp1 3	GAATCCAATTGACTTCCAGT	GAATCCAATTGACTTCCAGT	AGG	caccGAATCCAATTGACTTCCAGTA	aaacACTGGAAGTCAATTGGATTC
m53bp1-D	m53bp1 5	GAATCTTCTATTATCAGGCA	GAATCTTCTATTATCAGGCA	AGG	caccGAATCTTCTATTATCAGGCA	aaacTGCCTGATAATAGAAGATTC
m53bp1-E	m53bp1 6	GCTGAGAATCTTCTATTATC	GCTGAGAATCTTCTATTATC	AGG	caccGCTGAGAATCTTCTATTATC	aaacGATAATAGAAGATTCTCAGC
mMixl1-A	M1.1	gACCGCGACTCACCTGGATCC	ACCGCGACTCACCTGGATCC	TGG	caccGACCGCGACTCACCTGGATCC	aaacGGATCCAGGTGAGTCGCGGTC
mMixl1-B	M1.2	GCTACCCGAGTCCAGGATCC	GCTACCCGAGTCCAGGATCC	AGG	caccGCTACCCGAGTCCAGGATCC	aaacGGATCCTGGACTCGGGTAGC
mMixl1-C	M1.3	gTGTCTGGGTACATGGTCTGT	TGTCTGGGTACATGGTCTGT	CGG	caccGTGTCTGGGTACATGGTCTGT	aaacACAGACCATGTACCCAGACAC
mMixl1-D	M1.4	GACGTGCGCTTGCGGCGCTG	GACGTGCGCTTGCGGCGCTG	TGG	caccGACGTGCGCTTGCGGCGCTG	aaacCAGCGCCGCAAGCGCACGTC
mMixl1-E	M1.5	gCTGCTGGGGCGCGAGAGTCG	CTGCTGGGGCGCGAGAGTCG	TGG	caccGCTGCTGGGGCGCGAGAGTCG	aaacCGACTCTCGCGCCCCAGCAGC
mMixl1-F	M2.1	GGTGTGGTTCCAGAACCGAC	GGTGTGGTTCCAGAACCGAC	GGG	caccGGTGTGGTTCCAGAACCGAC	aaacGTCGGTTCTGGAACCACACC
mMixl1-G	M2.2	GGCGCCTGGACTTGGCCCGT	GGCGCCTGGACTTGGCCCGT	CGG	caccGGCGCCTGGACTTGGCCCGT	aaacACGGGCCAAGTCCAGGCGCC
mMixl1-H	M2.3	gCTCCTCTTGTCCCCCAGGTG	CTCCTCTTGTCCCCCAGGTG	TGG	caccGCTCCTCTTGTCCCCCAGGTG	aaacCACCTGGGGGACAAGAGGAGC
mMixl1-I	M2.4	gCAAGTGGATGTCTGGGTACA	CAAGTGGATGTCTGGGTACA	TGG	caccGCAAGTGGATGTCTGGGTACA	aaacTGTACCCAGACATCCACTTGC
mPrl-A	P1.1	gCCATGACCATGAACAGCCAG	CCATGACCATGAACAGCCAG	GGG	caccGCCATGACCATGAACAGCCAG	aaacCTGGCTGTTCATGGTCATGGC
mPrl-B	P1.2	gTTGAAACAGAGGGTCACTCG	TTGAAACAGAGGGTCACTCG	AGG	caccGTTGAAACAGAGGGTCACTCG	aaacCGAGTGACCCTCTGTTTCAAC
mPrl-C	P1.3	gCAGTCACCAGCGGAACAGAT	CAGTCACCAGCGGAACAGAT	TGG	caccGCAGTCACCAGCGGAACAGAT	aaacATCTGTTCCGCTGGTGACTGC
mPrl-D	P1.4	gTTGGCAGAGGCTGAACATTT	TTGGCAGAGGCTGAACATTT	TGG	caccGTTGGCAGAGGCTGAACATTT	aaacAAATGTTCAGCCTCTGCCAAC
mPrl-E	P1.5	gACCATGACCATGAACAGCCA	ACCATGACCATGAACAGCCA	GGG	caccGACCATGACCATGAACAGCCA	aaacTGGCTGTTCATGGTCATGGTC
mPrl-F	P2.1	gCCTTGTGGGAATCCCTGCGC	CCTTGTGGGAATCCCTGCGC	AGG	caccGCCTTGTGGCAATCCCTGCGC	aaacGCGCAGGGATTCCCACAAGGC
mPrl-G	P2.2	gACACCATTCGCTGCCTGCGC	ACACCATTCGCTGCCTGCGC	AGG	caccGACACCATTCGCTGCCTGCGC	aaacGCGCAGGCAGCGAATGGTGTC
mPrl-H	P2.3	gCACCATTCGCTGCCTGCGCA	CACCATTCGCTGCCTGCGCA	GGG	caccGCACCATTCGCTGCCTGCGCA	aaacTGCGCAGGCAGCGAATGGTGC
mPrl-I	P2.4	GAGAAAATTGTCAACCTTGT	GAGAAAATTGTCAACCTTGT	GGG	caccGAGAAAATTGTCAACCTTGT	aaacACAAGGTTGACAATTTTCTC
mPrl-J	P2.6	gCCTGCGCAGGGATTCCCACA	CCTGCGCAGGGATTCCCACA	AGG	caccGCCTGCGCAGGATTCCCACA	aaacTGTGGGAATCCCTGGGCAGGC
SaCas9
Sa gRNA name		Guide sequence	Target Sequence	PAM	Oligo F	Oligo R
hDMD-Sa-A	hDMD 51A	GTTGTGTCACCAGAGTAACAGT	GTTGTGTCACCAGAGTAACAGT	CTGAGT	caccGTTGTGTCACCAGAGTAACAGT	aaacACTGTTACTCTGGTGACACAAC
hDMD-Sa-B	hDMD 51B	gTAGTAACCACAGGTTGTGTCAC	TAGTAACCACAGGTTGTGTCAC	CAGAGT	caccGTAGTAACCACAGGTTGTGTCAC	aaacGTGACACAACCTGTGGTTACTAC
hDMD-Sa-C	hDMD 53E	gCTTGTACTTCATCCCACTGATT	CTTGTACTTCATCCCACTGATT	CTGAAT	caccGCTTGTACTTCATCCCACTGATT	aaacAATCAGTGGGATGAAGTACAAGC
hDMD-Sa-D	hDMD 53F	gCCTTCAGAACCGGAGGCAACAG	CCTTCAGAACCGGAGGCAACAG	TTGAAT	caccGCCTTCAGAACCGGAGGCAACAG	aaacCTGTTGCCTCCGGTTCTGAAGGC
hCXCR4-Sa-g4	hCXCR4 g4	gTCCTCCTGGAAATCATCAAGC	TCCTCCTGGAAATCATCAAGC	AAGGGT	caccGTCCTCCTGGAAATCATCAAGC	aaacGCTTGATGATTTCCAGGAGGAC
hCXCR4-Sa-g8	hCXCR4 g8	GGACAGGATGACAATACCAGG	GGACAGGATGACAATACCAGG	CAGGAT	caccGGACAGGATGACAATACCAGG	aaacCCTGGTATTGTCATCCTGTCC
hCXCR4-Sa-g9	hCXCR4 g9	GATGATAATGCAATAGCAGGA	GATGATAATGCAATAGCAGGA	CAGGAT	caccGATGATAATGCAATAGCAGGA	aaacTCCTGCTATTGCATTATCATC
hCXCR4-Sa-g10	hCXCR4 g10	gCCTTGCGCTTCTGGTGGCCCT	CCTTGCGCTTCTGGTGGCCCT	TGGAGT	caccGCCTTGCGCTTCTGGTGGCCCT	aaacAGGGCCACCAGAAGCGCAAGGC
hCXCR4-Sa-g12	hCXCR4 g12	gCCCTTGCTTGATGATTTCCAG	CCCTTGCTTGATGATTTCCAG	GAGGAT	caccGCCCTTGCTTGATGATTTCCAG	aaacCTGGAAATCATCAAGCAAGGGC
Edit-101 gRNA 323		GTTCTGTCCTCAGTAAAAGGTA
Edit-101 gRNA 64		GTCAAAAGCTACCGGTTACCTG
Base editing			Guide sequence	PAM	Oligo F	Oligo R
Prl ABE-A	1.1		TGTGCAAGACCGTGAGTTTA	TGG	CACCGTGTGCAAGACCGTGAGTTTA	AAACTAAACTCACGGTCTTGCACAC
Prl ABE-B	1.3		TCACAACTTCCATCCCTACA	GGG	CACCGTCACAACTTCCATCCCTACA	AAACTGTAGGGATGGAAGTTGTGAC
Prl ABE-C	1.6		ACAAAACAAGCAGCTTCTTG	AGG	CACCGACAAAACAAGCAGCTTCTTG	AAACCAAGAAGCTGCTTGTTTTGTC
Prl ABE-D	1.7		CCGAGAGCTGTTTGACCGTG	AGG	CACCGCCGAGAGCTGTTTGACCGTG	AAACCACGGTCAAACAGCTCTCGGC
Prl ABE-E	1.8		AGCCAGGGGTCAGCCCAGAA	TGG	CACCGAGCCAGGGGTCAGCCCAGAA	AAACTTCTGGGCTGACCCCTGGCTC
Prl ABE-F	P1.4		TTGGCAGAGGCTGAACATTT	TGG	CACCGTTGGCAGAGGCTGAACATTT	AAACAAATGTTCAGCCTCTGCCAAC

### Sheet: NGS Primers
NGS Primer	Dir	Oligo sequence
NGS_hDMD51A_F	F	TCGTCGGCAGCGTCAGATGTGTATAAGAGACAGTGTCCAGGCATGAGAATGAGCA
NGS_hDMD51A_R	R	GTCTCGTGGGCTCGGAGATGTGTATAAGAGACAGCGGTAAGTTCTGTCCAAGCCCGG
NGS_hDMD53_F	F	TCGTCGGCAGCGTCAGATGTGTATAAGAGACAGTGATGTTCTATGTCACCTTCAGGA
NGS_hDMD53_R	R	GTCTCGTGGGCTCGGAGATGTGTATAAGAGACAGTGCATCTACTGTATAGGGACCCTCC
NGS_hCXCR4_F	F	TCGTCGGCAGCGTCAGATGTGTATAAGAGACAGGATCCCTGCCCTCCTGCTGACT
NGS_hCXCR4_R	R	GTCTCGTGGGCTCGGAGATGTGTATAAGAGACAGACAACAGTGGAAGAAAGCTAGGGC
NGS_Dmd_E52_F	F	TCGTCGGCAGCGTCAGATGTGTATAAGAGACAGTCCTGGTCTACAAAGTGAGTTCC
NGS_Dmd_E52_R	R	GTCTCGTGGGCTCGGAGATGTGTATAAGAGACAGCCTGGCCCATTAAGAGACTTAC
NGS_Dmd_E50_F	F	TCGTCGGCAGCGTCAGATGTGTATAAGAGACAGagccatctcccATGACCTCC
NGS_Dmd_E50_R	R	GTCTCGTGGGCTCGGAGATGTGTATAAGAGACAGCAGAGATAACCTCCCAGCCA
Mixl1 exon 1 F	F	TCGTCGGCAGCGTCAGATGTGTATAAGAGACAGCCGCTTTCCCCATCTTCC
Mixl1 exon 1 R	R	GTCTCGTGGGCTCGGAGATGTGTATAAGAGACAGGACTTCCCAGCACCTCCACT
Mixl1 exon 2 F	F	TCGTCGGCAGCGTCAGATGTGTATAAGAGACAGATAAAAACCCCAACCGGAAG
Mixl1 exon 2 R	R	GTCTCGTGGGCTCGGAGATGTGTATAAGAGACAGCCAGATCTCCCTGAGTGCAT
Prl exon 1 F	F	TCGTCGGCAGCGTCAGATGTGTATAAGAGACAGTGGGGGCTATCTTAATGACG
Prl exon 1 R	R	GTCTCGTGGGCTCGGAGATGTGTATAAGAGACAGGGTGGTTCTGGTCATTCCAT
Prl exon 2 F	F	TCGTCGGCAGCGTCAGATGTGTATAAGAGACAGCTGGGGGCAGATAAGGTTCT
Prl exon 2 R	R	GTCTCGTGGGCTCGGAGATGTGTATAAGAGACAGAAGCCGGTGTTTCTTTTTCC
Prl exon 3 F	F	TCGTCGGCAGCGTCAGATGTGTATAAGAGACAGAGGTGCATGGACATTCTGGTTA
Prl exon 3 R	R	GTCTCGTGGGCTCGGAGATGTGTATAAGAGACAGTCATGGACAGTTTATGGCTCA
Prl exon 4 F	F	TCGTCGGCAGCGTCAGATGTGTATAAGAGACAGTGCTAATAGTTGTTTGACTCCTCT
Prl exon 4 R	R	GTCTCGTGGGCTCGGAGATGTGTATAAGAGACAGAATCAGCTTTTCCATGAGTCGG
Prl exon 5 F	F	TCGTCGGCAGCGTCAGATGTGTATAAGAGACAGCTCTATCCATGAGTTTGGCTGA
Prl exon 5 R	R	GTCTCGTGGGCTCGGAGATGTGTATAAGAGACAGCCCAAGCATGCACTGAAAACTA
RUNX1 NGS F primer		TCGTCGGCAGCGTCAGATGTGTATAAGAGACAGAGAGAGATGTAGGGCTAGAGGG
RUNX1 NGS R primer		GTCTCGTGGGCTCGGAGATGTGTATAAGAGACAGCACTTGACAAAGTTCTCACGC
NGS VEGFA F		TCGTCGGCAGCGTCAGATGTGTATAAGAGACAGGAAGCAACTCCAGTCCCAAATATG
NGS VEGFA R		GTCTCGTGGGCTCGGAGATGTGTATAAGAGACAGGAGGGAGCAGGAAAGTGAGGT
NGS EMX1 F		TCGTCGGCAGCGTCAGATGTGTATAAGAGACAGCCATCAGGCTCTCAGCTCAG
NGS EMX1 R		GTCTCGTGGGCTCGGAGATGTGTATAAGAGACAGCTTGTCCCTCTGTCAATGGCG
NGS PolQ F		TCGTCGGCAGCGTCAGATGTGTATAAGAGACAGCGTGTCCTGAACAGTCGAGA
NGS PolQ R		GTCTCGTGGGCTCGGAGATGTGTATAAGAGACAGGGGCAGTGGTGGACTAAAAC
NGS 53bp1 F		TCGTCGGCAGCGTCAGATGTGTATAAGAGACAGGCGATTGCAAATGTGGGCTA
NGS 53bp1 R		GTCTCGTGGGCTCGGAGATGTGTATAAGAGACAGCACCAACACGGGGTTCTCTT

### Sheet: qPCR Primers
qPCR Primer	Oligo Sequence
SaCas9 qPCR F	AAGAAAGACGGCGAAGTGCGGG
SaCas9 qPCR R	TCTGGTCCAGCTGGTGGTAGGC
Sa gRNA qPCR 51A F	GTTGTGTCACCAGAGTAACAGTGT
Sa gRNA qPCR 51B F	GTAGTAACCACAGGTTGTGTCACGT
Sa gRNA qPCR 53E F	GCTTGTACTTCATCCCACTGATTGT
Sa gRNA qPCR 53F F	GCCTTCAGAACCGGAGGCAACAG
Sa gRNA qPCR R	TCTCGCCAACAAGTTGACGA
CEP290 F	CCTGGCCCCAGTTGTAATTGTG
CEP290 R	TGGCAGTAAGGAGGATGTAAGAC
hDMD Ex50 F	CTTGCCTTATGCCACGGGGAGC
hDMD Ex50 R	TTCCCCAGGCAGCCCTCATTCA
SpCas9 qPCR F	GACCTGCGGCTGATCTATCT
SpCas9 qPCR R	TCGAACAGCTGGTTGTAGGT
Sp gRNA qPCR F	agagctagaaatagcaagtt
Sp gRNA qPCR R	gcaccgactcggtgccac

### Sheet: Plasmid Generation
All in one CBE generation
ABEmax-F	ttcaggttggaccggtgccaccatggacaaacggacagccgacggaag
ABEmax-R	tgctgtttcccctggccaga
